# The promiscuous and highly mobile resistome of a superbug

**DOI:** 10.1101/2021.02.03.429652

**Authors:** Ismael Hernández-González, Valeria Mateo-Estrada, Santiago Castillo-Ramírez

## Abstract

Antimicrobial resistance (AR) is a major global threat to public health. Understanding the population dynamics of AR is critical to restrain and control this issue. However, no study has provided a global picture of the resistome of *Acinetobacter baumannii*, a very important nosocomial pathogen. Here we analyze 1450+ genomes (covering > 40 countries and > 4 decades) to infer the global population dynamics of the resistome of this species. We show that gene flow and horizontal transfer have driven the dissemination of AR genes in *A. baumannii*. We found considerable variation in AR gene content across lineages. Although the individual AR gene histories have been affected by recombination, the AR gene content has been shaped by the phylogeny. Furthermore, many AR genes have been transferred to other well-known pathogens, such as *Pseudomonas aeruginosa* or *Klebsiella pneumoniae*. Finally, despite using this massive data set, we were not able to sample the whole diversity of AR genes, which suggests that this species has an open resistome. Ours results highlight the high mobilization risk of AR genes between important pathogens. On a broader perspective, this study gives a framework for an emerging perspective (resistome-centric) on the genome epidemiology (and surveillance) of bacterial pathogens.
