## Supplementary Table 2 for "The promiscuous and highly mobile resistome of a superbug"

### Sheet: Abaumannii_ARGs_FinalTab
Gene family	No. genomes	No. Countries	No. STs	Drug class	HGT
abeS	1470	42	149	macrolide	Not detected
adeI	1469	42	149	Several classes	Not detected
abeM	1469	42	149	fluoroquinolone	Not detected
adeK	1464	42	149	Several classes	Not detected
adeG	1461	42	146	fluoroquinolone, tetracycline	Not detected
adeH	1460	42	148	fluoroquinolone, tetracycline	Not detected
adeF	1460	42	148	fluoroquinolone, tetracycline	Not detected
adeJ	1459	42	148	Several classes	Pseudomonas aeruginosa
AmvA	1456	42	148	macrolide	Not detected
parC	1456	42	149	fluoroquinolone	Not detected
AbaQ	1427	42	139	fluoroquinolone	Not detected
adeL	1421	42	140	fluoroquinolone, tetracycline	Not detected
AbaF	1389	41	132	fosfomycin	Not detected
adeB	1377	41	132	glycylcycline, tetracycline	Not detected
adeA	1346	42	131	glycylcycline, tetracycline	Not detected
adeR	1332	41	130	glycylcycline, tetracycline	Not detected
adeS	1323	41	128	glycylcycline, tetracycline	Not detected
gyrA	1304	37	100	fluoroquinolone	Not detected
adeN	1149	41	134	Several classes	Not detected
adeC	1119	34	77	glycylcycline, tetracycline	Not detected
OXA-23	1111	29	80	cephalosporin	Proteus mirabilis, uncultured bacterium, Pseudomonas aeruginosa
APH(3'')-Ib	1010	32	68	aminoglycoside	Escherichia coli, Stenotrophomonas maltophilia
OXA-66	995	28	48	cephalosporin	Not detected
APH(6)-Id	982	31	67	aminoglycoside	Escherichia coli, Pseudomonas putida
tetR	955	30	60	tetracycline	Escherichia coli, Shigella flexneri 4c
tet(B)	946	29	56	tetracycline	Escherichia coli
mphE	912	29	55	macrolide	Klebsiella pneumoniae, uncultured bacterium
msrE	905	29	55	Several classes	Klebsiella pneumoniae, uncultured bacterium
armA	895	22	44	aminoglycoside	Klebsiella pneumoniae
sul2	747	32	74	sulfonamide	Escherichia coli
TEM-1	744	28	46	cephalosporin	Escherichia coli, Klebsiella pneumoniae
APH(3')-Ia	737	28	50	aminoglycoside	Pseudomonas aeruginosa, Escherichia coli, Proteus vulgaris, Vibrio cholerae
sul1	602	27	52	sulfonamide	Escherichia coli, Klebsiella pneumoniae, Salmonella enterica
ADC-73	533	14	27	cephalosporin	Not detected
ADC-30	422	19	27	cephalosporin	Not detected
catB8	329	13	22	phenicol	Klebsiella pneumoniae
AAC(6')-Ib9	299	13	18	aminoglycoside	Klebsiella pneumoniae, Pseudomonas aeruginosa
AAC(3)-Ia	231	20	34	aminoglycoside	Escherichia coli, Pseudomonas aeruginosa, Serratia marcescens, Klebsiella pneumoniae, Shewanella xiamenensis
APH(3')-VIa	161	24	30	aminoglycoside	Escherichia coli, Pseudomonas aeruginosa, Salmonella enterica , Citrobacter freundii
ampC	96	15	16	cephalosporin	Not detected
OXA-64	89	13	12	cephalosporin	Not detected
AAC(6')-Ian	83	9	11	aminoglycoside	Serratia marcescens
AAC(3)-IIe	76	10	12	aminoglycoside	Escherichia coli
NDM-1	74	13	11	carbapenem, cephalosporin	Klebsiella pneumoniae
OXA-69	73	19	15	cephalosporin	Not detected
ANT(2'')-Ia	66	14	21	aminoglycoside	Klebsiella oxytoca, Pseudomonas aeruginosa
ADC-25	57	16	20	cephalosporin	Not detected
tet(39)	51	13	17	tetracycline	uncultured bacterium, Stenotrophomonas maltophilia, Enterobacter sp. XW122
ADC-76	48	16	10	cephalosporin	Not detected
ADC-5	47	10	10	cephalosporin	Not detected
ADC-2	47	8	10	cephalosporin	Oligella urethralis
arr-2	45	7	7	rifamycin	Klebsiella pneumoniae
ADC-11	43	11	7	cephalosporin	Not detected
cmlA5	43	7	6	phenicol	Klebsiella pneumoniae
PER-1	42	7	10	carbapenem, cephalosporin	Pseudomonas aeruginosa, Stenotrophomonas maltophilia
OXA-58	40	11	11	cephalosporin	Enterobacter sp. SL1
tet(A)	37	11	10	tetracycline	Escherichia coli, uncultured bacterium
OXA-259	36	6	9	cephalosporin	Not detected
catI	36	12	13	phenicol	Escherichia coli, Klebsiella pneumoniae
ADC-81	35	10	8	cephalosporin	Not detected
OXA-68	35	11	5	cephalosporin	Not detected
PER-7	34	7	4	carbapenem, cephalosporin	Escherichia coli, Klebsiella pneumoniae
OXA-65	32	13	9	cephalosporin	Not detected
AAC(6')-Ib'	27	4	10	aminoglycoside	Pseudomonas aeruginosa, Klebsiella pneumoniae
OXA-235	23	4	3	cephalosporin	Not detected
ADC-3	23	6	9	cephalosporin	Not detected
floR	22	11	7	phenicol	Klebsiella pneumoniae, Proteus cibarius
CARB-16	22	4	3	penam	Moraxella osloensis, uncultured bacterium
AAC(6')-Iaf	20	7	4	aminoglycoside	Pseudomonas aeruginosa
OXA-98	19	7	5	cephalosporin	Not detected
OXA-72	19	9	6	cephalosporin	Klebsiella pneumoniae
ADC-6	19	9	10	cephalosporin	Not detected
AAC(3)-IId	17	5	7	aminoglycoside	Escherichia coli
OXA-91	17	3	1	cephalosporin	Not detected
dfrA1	16	7	4	diaminopyrimidine	Escherichia coli
ADC-79	16	10	9	cephalosporin	Not detected
OXA-82	14	3	3	cephalosporin	Not detected
SAT-2	14	7	4	nucleoside	Escherichia coli
OXA-120	14	5	7	cephalosporin	Not detected
APH(3')-VI	14	6	1	aminoglycoside	Klebsiella pneumoniae
ADC-77	13	5	4	cephalosporin	Not detected
OXA-109	12	2	2	cephalosporin	Not detected
ADC-56	12	4	1	cephalosporin	Not detected
OXA-94	11	6	1	cephalosporin	Not detected
OXA-237	10	2	1	cephalosporin	Not detected
ADC-74	10	4	5	cephalosporin	Not detected
ADC-7	10	8	5	cephalosporin	Not detected
ADC-82	9	1	1	cephalosporin	Not detected
AAC(6')-Ib10	9	4	3	aminoglycoside	Escherichia coli, Pseudomonas aeruginosa, Klebsiella pneumoniae
ADC-58	7	2	2	cephalosporin	Not detected
OXA-90	7	4	3	cephalosporin	Not detected
ADC-60	7	3	3	cephalosporin	Not detected
AAC(6')-Ib7	7	2	2	aminoglycoside	Pseudomonas aeruginosa
OXA-402	7	1	1	cephalosporin	Not detected
CARB-3	6	3	1	penam	Pseudomonas aeruginosa, uncultured bacterium
CTX-M-55	6	1	1	cephalosporin	Escherichia coli
OXA-51	6	4	3	cephalosporin	Not detected
OXA-24	6	3	4	cephalosporin	Not detected
OXA-263	5	2	1	cephalosporin	Not detected
OXA-104	5	4	0	cephalosporin	Not detected
OXA-378	5	3	2	cephalosporin	Not detected
OXA-113	5	1	1	cephalosporin	Not detected
dfrA7	4	2	2	diaminopyrimidine	Escherichia coli
OXA-70	4	3	1	cephalosporin	Not detected
OXA-239	4	1	1	cephalosporin	Not detected
OXA-78	4	4	0	cephalosporin	Not detected
GES-11	4	2	2	carbapenem, cephalosporin	Pseudomonas aeruginosa
FosA3	4	1	2	fosfomycin	Escherichia coli
aadA2	4	3	2	aminoglycoside	Escherichia coli, Klebsiella pneumoniae
OXA-407	4	2	1	cephalosporin	Not detected
TEM-116	4	3	3	cephalosporin	Not detected
OXA-71	4	3	3	cephalosporin	Not detected
OXA-234	4	3	1	cephalosporin	Not detected
OXA-144	4	3	2	cephalosporin	Not detected
VEB-1	4	1	1	cephalosporin	Pseudomonas aeruginosa
OXA-67	4	2	2	cephalosporin	Not detected
CTX-M-115	3	2	2	cephalosporin	Escherichia coli
OXA-100	3	1	1	cephalosporin	Not detected
OXA-180	3	3	1	cephalosporin	Not detected
OXA-106	3	2	1	cephalosporin	Not detected
ADC-4	3	2	1	cephalosporin	Not detected
MCR-4.3	3	2	NA	peptide	Enterobacter cloacae
cmlA6	3	1	1	phenicol	Pseudomonas aeruginosa
OXA-80	3	1	1	cephalosporin	Not detected
OXA-20	3	2	1	cephalosporin	Not detected
AAC(3)-IIc	3	1	2	aminoglycoside	Escherichia coli
OXA-10	3	1	1	cephalosporin	Pseudomonas aeruginosa
ADC-1	2	2	1	cephalosporin	Not detected
ADC-78	2	1	1	cephalosporin	Not detected
dfrA12	2	2	1	diaminopyrimidine	Escherichia coli
dfrA5	2	1	1	diaminopyrimidine	Escherichia coli
VEB-7	2	1	1	cephalosporin	bacterium enrichment culture
OXA-123	2	2	NA	cephalosporin	Not detected
Tet(X3)	2	1	1	glycylcycline, tetracycline	uncultured bacterium
ADC-39	2	2	1	cephalosporin	Not detected
OXA-92	2	1	1	cephalosporin	Not detected
ADC-10	2	2	1	cephalosporin	Not detected
OXA-121	2	1	1	cephalosporin	Not detected
OXA-107	2	NA	2	cephalosporin	Not detected
ADC-31	2	NA	NA	cephalosporin	Not detected
OXA-75	1	NA	NA	cephalosporin	Not detected
OXA-425	1	1	1	cephalosporin	Not detected
OXA-420	1	1	NA	cephalosporin	Not detected
PDC-79	1	1	1	carbapenem, cephalosporin	Pseudomonas aeruginosa
OXA-2	1	1	NA	carbapenem, cephalosporin	Pseudomonas aeruginosa
QnrB10	1	1	1	fluoroquinolone	Escherichia coli
OXA-433	1	1	NA	cephalosporin	Not detected
OXA-126	1	NA	NA	cephalosporin	Not detected
OXA-424	1	1	1	cephalosporin	Not detected
KPC-3	1	1	1	carbapenem, cephalosporin	Klebsiella pneumoniae
OXA-401	1	1	1	cephalosporin	Not detected
catB3	1	1	NA	phenicol	Klebsiella pneumoniae
APH(3')-IIa	1	1	1	aminoglycoside	Escherichia coli
dfrA19	1	1	NA	diaminopyrimidine	Enterobacter hormaechei
SHV-5	1	NA	NA	carbapenem, cephalosporin	Not detected
OXA-381	1	1	1	cephalosporin	Not detected
ADC-68	1	1	NA	carbapenem	Not detected
KPC-2	1	1	1	carbapenem, cephalosporin	Klebsiella pneumoniae
SHV-66	1	1	NA	carbapenem, cephalosporin	Klebsiella pneumoniae
OXA-344	1	NA	1	cephalosporin	Not detected
dfrA10	1	NA	NA	diaminopyrimidine	Escherichia coli
ADC-61	1	1	1	cephalosporin	Not detected
dfrA16	1	1	1	diaminopyrimidine	Escherichia coli
OXA-426	1	1	NA	cephalosporin	Not detected
OXA-365	1	1	NA	cephalosporin	Not detected
IMP-4	1	1	NA	carbapenem, cephalosporin	Klebsiella pneumoniae
OXA-431	1	NA	1	cephalosporin	Not detected
OXA-111	1	1	NA	cephalosporin	Not detected
aadA5	1	1	NA	aminoglycoside	Pseudomonas aeruginosa
OXA-208	1	1	NA	cephalosporin	Not detected
OXA-99	1	1	1	cephalosporin	Not detected
OXA-96	1	1	NA	cephalosporin	Not detected
OXA-83	1	1	NA	cephalosporin	Not detected
OXA-345	1	1	NA	cephalosporin	Not detected
OXA-337	1	1	NA	cephalosporin	Not detected
arr-3	1	1	1	rifamycin	Not detected
OXA-260	1	1	1	cephalosporin	Not detected
OXA-312	1	1	1	cephalosporin	Not detected
aadA11	1	NA	NA	aminoglycoside	Pseudomonas aeruginosa
OXA-314	1	1	NA	cephalosporin	Not detected
aadA23	1	1	1	aminoglycoside	Escherichia coli
OXA-261	1	1	1	cephalosporin	Not detected
OXA-338	1	1	NA	cephalosporin	Not detected
dfrB1	1	NA	NA	diaminopyrimidine	Not detected
CTX-M-15	1	1	1	cephalosporin	Klebsiella pneumoniae
OXA-9	1	1	1	cephalosporin	Klebsiella pneumoniae
OXA-173	1	1	NA	cephalosporin	Not detected
AAC(6')-33	1	1	1	aminoglycoside	Klebsiella pneumoniae
OXA-164	1	1	NA	cephalosporin	Not detected
aadA	1	1	1	aminoglycoside	Escherichia coli
OXA-132	1	1	NA	cephalosporin	Not detected
OXA-346	1	1	1	cephalosporin	Not detected
OXA-343	1	NA	NA	cephalosporin	Not detected
OXA-128	1	1	1	cephalosporin	Not detected
OXA-73	1	1	NA	cephalosporin	Pseudomonas aeruginosa
OXA-371	1	1	NA	cephalosporin	Not detected
ANT(3'')-IIa	1	1	1	aminoglycoside	Escherichia coli
OXA-262	1	1	1	cephalosporin	Not detected
CARB-4	1	1	1	penam	Not detected
